# Time-, tissue- and treatment-associated heterogeneity in tumour-residing migratory DCs

**DOI:** 10.1101/2023.07.03.547454

**Authors:** Colin YC Lee, Bethany C Kennedy, Nathan Richoz, Isaac Dean, Zewen K Tuong, Fabrina Gaspal, Zhi Li, Claire Willis, Tetsuo Hasegawa, Sarah K Whiteside, David A Posner, Gianluca Carlesso, Scott A Hammond, Simon J Dovedi, Rahul Roychoudhuri, David R Withers, Menna R Clatworthy

## Abstract

Tumour dendritic cells (DCs) internalise antigen and upregulate CCR7, which directs their migration to tumour-draining lymph nodes (dLN). CCR7 expression is coupled to a maturation programme enriched in regulatory molecule expression, including PD-L1, termed mRegDC. However, the spatio- temporal dynamics and role of mRegDCs in anti-tumour immune responses remain unclear. Using photoconvertible mice to precisely track DC migration, we found that mRegDCs were the dominant DC population arriving in the dLN, but a subset remained tumour-resident despite CCR7 expression. These tumour-retained mRegDCs were phenotypically and transcriptionally distinct from their dLN counterparts and were heterogeneous. Specifically, they demonstrated a progressive reduction in the expression of antigen presentation and pro-inflammatory transcripts with more prolonged tumour dwell-time. Tumour mRegDCs spatially co-localised with PD-1^+^CD8^+^ T cells in human and murine solid tumours. Following anti-PD-L1 treatment, tumour-residing mRegDCs adopted a state enriched in lymphocyte stimulatory molecules, including OX40L, which was capable of augmenting anti- tumour cytolytic activity. Altogether, these data uncover previously unappreciated heterogeneity in mRegDCs that may underpin a variable capacity to support intratumoural cytotoxic T cells, and provide insights into their role in cancer immunotherapy.
