## Supplementary_tables for "Time-, tissue- and treatment-associated heterogeneity in tumour-residing migratory DCs"

### Sheet: S1 - Antibodies
Target	Fluorophore	Clone	Source	Application
CCR7	AF647	EPR23192-57	Abcam	Microscopy
MHC Class II I-A/I-E	Pacific Blue	M5.114.15.2	BioLegend	Microscopy
CD3	AF488 / AF647	17A2	BioLegend	Microscopy
CD8a	PE	53-6.7	BioLegend	Microscopy
CD31	AF594	MEC13.3	BioLegend	Microscopy
4-1BB	-	AF6-120.1	R&D Systems	Microscopy
Ki-67	PE	SolA15	ThermoFisher	Microscopy
Donkey anti-goat	AF647	Polyclonal	ThermoFisher	Microscopy
CD16/32	-	2.4G2	BioLegend	Flow
LIVE/DEAD™ Viability dye	APC-Cy7 / NIR	-	ThermoFisher	Flow
Viability dye	VK808	-	Beckman Coulter	Flow
CellTrace Violet	-	-	ThermoFisher	Flow
CD45	BV785/ BUV395	30-F11	BioLegend	Flow
CD11c	AF647 / AF700 / BV650	N418	Invitrogen	Flow
CD11b	PE-594 / BV785 / FITC	M1/70	BioLegend	Flow
XCR1	AF647 / BV510	ZET	BioLegend	Flow
Ly6C	BV421 / BV711	HK1.4	BioLegend	Flow
MHC Class II I-A/I-E	Pacific Blue / BV510	M5/114.15.2	BioLegend	Flow
CCR7	PE-Cy7 / PE	4B12	Invitrogen	Flow
PD-L1	BV711 / BV605	10F.9G2	BioLegend	Flow
PD-L2/CD273	BUV395	TY25	BD Horizon	Flow
CD40	FITC	HM40-3	ThermoFisher	Flow
CD155 (PVR)	PE-Cy7	TX56	BioLegend	Flow
F4/80	BV605	BM8	BioLegend	Flow
Ly6G	BV650	1A8	BioLegend	Flow
CD3	BV650 / FITC	17A2	BioLegend	Flow
CD3e	AF700 / BUV737 / FITC / BV605	145-2C11	eBioscience / BD / BioLegend	Flow
CD8a	BV510 / BV711	53-6.7	BioLegend	Flow
CD8b	APC-Cy7	YTS156.7.7	BioLegend	Flow
B220	BV650	RA3-6B2	BioLegend	Flow
NK1.1	BV650	PK136	BD	Flow
PD-1	BV421 / APC / BV605	29F.1A12	BioLegend	Flow
Ki-67	PE-Cy7	SolA15	eBioscience	Flow
Granzyme B	AF700	QA16A02	BioLegend	Flow
IFNγ	BUV737	XMG1.2	BD	Flow
CD62L	PE-Cy7	MEL-14	BioLegend	Flow
CD44	PE	IM7	ThermoFisher	Flow
CD25	PerCP-Cy5.5	BC96	BioLegend	Flow
Human CD4	APC	RPA-T4	BioLegend	Flow
Human CD4	BV711	OKT4	ThermoFisher	Flow
CD45	BV785 / BUV395	30-F11	BioLegend	FACS
CD11b	eFluor 450 / BV785	M1/70	Invitrogen	FACS
Ter119	PE-Cy7	TER-119	Invitrogen	FACS
LIVE/DEAD™ Viability/Cytotoxicity dye	APC-Cy7	-	ThermoFisher	FACS
NK1.1	BV650	PK136	BD	FACS
B220	BV421	RA3-6B2	BioLegend	FACS
CD11c	AF700 / PE	N418	Invitrogen	FACS
CD3e	FITC	145-2C11	BioLegend	FACS
CD8b	APC-Cy7	YTS156.7.7	BioLegend	FACS
CD62L	PE-Cy7	MEL-14	BioLegend	FACS
CD44	PE	IM7	ThermoFisher	FACS
MHC Class II I-A/I-E	Pacific Blue / BV510	M5/114.15.2	BioLegend	FACS
PD-L2/CD273	BUV395	TY25	BD Horizon	FACS

### Sheet: S2 - Gene sets
Signature	mRegDC	DC1	DC2	moDC	mRegDC	Effector CD8 T cell	mRegDC	Effector CD8 T cell	CCR7_downstream_genes				All other gene sets are obtained from sources cited in the manuscript.
Source	Maier et al. 2020 (doi.org/10.1038/s41586-020-2134-y)	Maier et al. 2020 (doi.org/10.1038/s41586-020-2134-y)	Maier et al. 2020 (doi.org/10.1038/s41586-020-2134-y)	MSigDB GSE29618_MONOCYTE_VS_MDC_UP	Curated from scRNA-seq & Maier et al	Curated from scRNA-seq	Curated from scRNA-seq	Curated from scRNA-seq	Adapted from Riol-Blanco et al. 2005 (doi.org/10.4049/jimmunol.174.7.4070), representing CCR7 downstream signalling				Gene sets from MSigDB (GO, KEGG, Hallmarks) were accessed via msigdbr.
Details	Annotation of mRegDCs in scRNA-seq (Human and mouse)	Annotation of DC1 in scRNA-seq (Human and mouse)	Annotation of DC2 in scRNA-seq (Human and mouse)	Scoring of monocyte genes in scRNA-seq of DCs	ssGSEA bulkRNA-seq	ssGSEA bulkRNA-seq	Scoring spatial transcriptomics	Scoring spatial transcriptomics	Scoring murine scRNA-seq
gene X	As in reference	As in reference	As in reference	ABCA1	LAMP3	CCL5	CCR7	CD8A	Ccr7
gene Y				ABHD5	BIRC3	GZMB	FSCN1	CD8B	Gnai1
gene Z				ACSL1	CCR7	GZMA	MARCKS	CD44	Gnai2
…				ADGRE1	TYROBP	NKG7	MARCKSL1	ITGA1	Gnai3
…				ADIPOR1	CD83	CD3D	LAMP3	IFNG	Gnb1
…				ADM	CD74	CD7	LAMP1	PRF1	Gngt1
				AIF1	MARCKSL1	CD3E	CD200	GZMA	Pik3ca
				ALDH1A1	FSCN1	CD8A	CD274	GZMB	Pik3r6
				AOAH	MARSCK	CD8B	PDCD1LG2	PDCD1	Akt1
				APLP2	CD274	GZMH	ITGAX	CTLA4	Mapk1
				APOBEC3A	PDCD1LG2	KLRD1	HLA-DRA	LAG3	Mapk14
				ARHGEF10L	CD200	GNLY	HLA-DRB1	HAVCR2	Mapk8
				ARHGEF40	CCL19	PRF1	CD74	ID2	Src
				ASAH1	HLA-DRA	CD3G	CST3	CTSD	Ptk2b
				ATP6AP2	HLA-DRB1	CXCL13	IL4R	S100A6	Cfl1
				ATXN1	CD86	IFNG	TNFSF9	CXCR6
				BACH1	CD40	CD69	BIRC3	THY1
				BCL2A1	CD80	HAVCR2	CXCL16	TNFRSF9
				BEST1	RELB	PDCD1	TYROBP	GZMH
				BIN2	MYO1G	TIGIT		CD69
				BLVRA	FAS	IL2RG
				BNIP3L	SOCS1	CXCR6
				BST1	SOCS2	CTLA4
				BTG2	IL4R	ID2
				C5AR1		THY1
				CALML4		CD44
				CCR1		TNFRSF9
				CD14
				CD163
				CD36
				CD44
				CD46
				CD63
				CD68
				CD93
				CDA
				CDC42EP3
				CEBPB
				CFD
				CHST15
				CKAP4
				CLMN
				CPD
				CR1
				CREG1
				CRISPLD2
				CSF3R
				CTSB
				CTSD
				CTSL
				CTSS
				CXCL2
				CXCL8
				CYBB
				CYP1B1
				CYP27A1
				DMXL2
				DRAM1
				DUSP6
				EGR1
				EGR2
				EIF1
				ELL2
				EVI2A
				EXT1
				F5
				FBN2
				FBXL5
				FCAR
				FCER1G
				FCGR2A
				FCN1
				FGR
				FPR1
				FRY
				FTL
				FUT4
				FXYD6
				FYB1
				G0S2
				GAB2
				GASK1B
				GIMAP5
				GLUL
				GMFG
				GNS
				GRK6
				HCAR3
				HIF1A
				HLA-B
				HLA-F
				HMOX1
				HNMT
				HPSE
				IER3
				IFFO1
				IFI30
				IFNGR2
				IGF2R
				IL15
				IRAK3
				IRS2
				ITGAM
				ITM2B
				KIAA0513
				KLF7
				LAMP1
				LDLR
				LILRA2
				LILRA3
				LILRA6
				LILRB1
				LILRB3
				LIN7A
				LRP1
				LTA4H
				MAFB
				MAP3K7CL
				MAP4K4
				MARCKS
				MARCO
				MBD2
				MIR22HG
				MKNK1
				MPO
				MPP1
				MTARC1
				MXI1
				NACC2
				NAMPT
				NCF1C
				NCF2
				NFKBIA
				NINJ1
				NLRP3
				NOTCH2
				NPC2
				NPL
				OAS1
				PDE6H
				PDXK
				PELI1
				PGD
				PIK3IP1
				PILRA
				PLA2G7
				PLAGL2
				PNPLA2
				PSAP
				PTGER2
				PYGL
				QPCT
				RAB5IF
				RBMS1
				RCBTB2
				RIN2
				RIT1
				RNF19B
				RTN3
				RXRA
				S100A12
				S100A4
				S100A8
				S100A9
				SCPEP1
				SDCBP
				SDF2
				SEMA4D
				SERPINA1
				SIRPB1
				SLC11A1
				SLC22A4
				SLC31A2
				SLC7A7
				SLCO3A1
				SMARCD3
				SOD2
				SORL1
				SPRY4
				STS
				SULT1A2
				TBC1D8
				TCF7L2
				TIAM1
				TKT
				TLR4
				TMEM127
				TNFRSF1B
				TNFSF13
				TREM1
				TUBA4A
				TYROBP
				UBE2D1
				UPP1
				USP3
				VCAN
				VNN2
				VPS37C
				WLS
				ZDHHC7
